# Bulk and Single-nucleus Transcriptomics Highlight Intra-telencephalic and Somatostatin Neurons in Alzheimer’s Disease

**DOI:** 10.1101/2022.01.12.476076

**Authors:** Micaela E Consens, Yuxiao Chen, Vilas Menon, Yanling Wang, Julie A Schneider, Philip L De Jager, David A Bennett, Shreejoy J Tripathy, Daniel Felsky

**Affiliations:** The Krembil Centre for Neuroinformatics (KCNI), Centre for Addiction and Mental Health (CAMH), Toronto, ON, CA; The Rush Alzheimer’s Disease Center, Rush University, Chicago, Il, USA; The Centre for Translational and Computational Neuroimmunology, Columbia University Medical Center, New York, NY, USA; Department of Psychiatry, University of Toronto, Toronto, ON, CA; Institute of Medical Science, University of Toronto, Toronto, ON, CA; Dalla Lana School of Public Health, University of Toronto, Toronto ON, CA; Department of Physiology, University of Toronto, Toronto, ON, CA

**Keywords:** Cell type proportions, Alzheimer’s disease, somatostatin, RNA sequencing, postmortem brain, mega-analysis

## Abstract

**Background:** Cortical neuron loss is a pathological hallmark of late-onset Alzheimer’s disease (AD). However, it remains unclear which neuronal subtypes are most vulnerable to degeneration and contribute most to cognitive decline.

**Methods:** We analyzed postmortem bulk brain RNA-sequencing (RNAseq) data collected from three studies of aging and AD comprising six neocortical regions (704 individuals; 1037 samples). We estimated relative cell type proportions from each brain sample using neuronal subclass-specific marker genes derived from ultra-high depth single-nucleus RNAseq data (snRNAseq). We associated cell type proportions with AD across all samples using mixed-effects mega-analyses. Bulk tissue analyses were complemented by analyses of three AD snRNAseq datasets using the same cell type definitions and diagnostic criteria (51 individuals). Lastly, we identified cell subtype associations with specific neuropathologies, cognitive decline, and residual cognition.

**Results:** In our mega-analyses, we identified the strongest associations of AD with fewer somatostatin (SST) inhibitory neurons (β=−0.48, *p*_bonf_=8.98×10^−9^) and intra-telencephalic (IT) excitatory neurons (β=−0.45, *p*_bonf_ =4.32×10^−7^). snRNAseq-based cell type proportion analyses especially supported the association of SST neurons. Analyses of cell type proportions with specific AD-related phenotypes in ROS/MAP consistently implicated fewer SST neurons with greater brain-wide postmortem tau and beta amyloid (β=−0.155, *p*_FDR_=3.1×10^−4^) deposition, as well as more severe cognitive decline prior to death (β=0.309, *p*_FDR_=3.9×10^−6^). Greater IT neuron proportions were associated strongly with improved cognition (β=0.173, *p*_FDR_=8.3×10^−5^) and residual cognition (β=0.175, *p*_FDR_=1.2×10^−5^), but not canonical AD neuropathology.

**Conclusions:** Proportionally fewer SST and IT neurons were significantly associated with AD diagnosis across multiple studies and cortical regions. These findings support seminal work implicating somatostatin and pyramidal neurons in the pathogenesis of AD and improves our current understanding of neuronal vulnerability in AD.
