## Supplementary Table 1 for "Bulk and Single-nucleus Transcriptomics Highlight Intra-telencephalic and Somatostatin Neurons in Alzheimer’s Disease"

outcome	mediator	predictor	direct_coef	direct_ci_low	direct_ci_up	direct_p	propmed_coef	propmed_ci_low	propmed_ci_up	propmed_p	total_coef	total_ci_low	total_ci_up	total_p
cogn_globaln_lv	gpath_sqrt	SST	0.115099023	0.05575848	0.181850519	0	0.327492134	0.190669368	0.525191465	0	0.171148962	0.107156105	0.244223596	0
cogn_globaln_lv	gpath_sqrt	IT	0.205774977	0.137206001	0.274285813	0	0.057597077	-0.068392701	0.172901827	0.346	0.218351378	0.141479574	0.300814443	0
cogn_globaln_lv	SST	gpath_sqrt	-0.939157121	-1.127954317	-0.761843226	0	0.054538395	0.021508969	0.099699858	0	-0.993331846	-1.182802317	-0.820169798	0
cogn_globaln_lv	IT	gpath_sqrt	-0.972468718	-1.144958923	-0.800110438	0	0.02100318	-0.025700925	0.066777001	0.312	-0.993331846	-1.181898343	-0.819257008	0
